# Genomics of Natural Populations: Gene Conversion Events Reveal Selected Genes within the Inversions of *Drosophila pseudoobscura*

**DOI:** 10.1101/2022.08.15.503618

**Authors:** Stephen W. Schaeffer, Stephen Richards, Zachary L. Fuller

**Affiliations:** Human Genome Sequencing Center, Baylor College of Medicine, One Baylor Plaza, Houston, TX 77030; 23andMe, Inc., Sunnyvale, CA 94086

**Keywords:** Gene Conversion, Inversion, Selection, Local Adaptation, *Drosophila pseudoobscura*

## Abstract

When adaptive phenotypic variation or QTLs map within an inverted segment of a chromosome, researchers often despair because it is thought that the suppression of crossing over will prevent the discovery of selective target genes that contribute to the establishment of the rearrangement. If an inversion polymorphism is old enough, then the accumulation of gene conversion tracts offers the promise that QTLs or selected loci within inversions can be mapped. This study uses the inversion polymorphism of *Drosophila pseudoobscura* as a model system to show that gene conversion analysis is a useful tool for mapping selected loci within inversions. *D. pseudoobscura* has over 30 different chromosomal arrangements on the third chromosome (Muller C) in natural populations and their frequencies vary with changes in environmental habitats. Statistical tests of five *D. pseudoobscura* gene arrangements identified outlier genes within inverted regions based on local clusters of fixed SNP differences. These outlier genes also had potentially heritable variation, either fixed amino acid differences or differential expression patterns among arrangements. Here, we use genome sequences of the inverted third chromosome (Muller C) to infer 98,443 gene conversion tracts for a total coverage of 142 Mb or 7.2 x coverage of the 19.7 Mb chromosome. We estimated gene conversion tract coverage in the 2,668 genes on Muller C and tested whether the number of genes with significantly low coverage was the same for outlier versus non-outlier loci.. Genes with low gene conversion tract coverage were more frequent in the outlier class than the non-outlier class suggesting that selection removes exchanged DNA from the outlier genes more often than non-outlier genes. These data support the hypothesis that the pattern and organization of genetic diversity on the third chromosome in *D. pseudoobscura* is consistent with the capture of locally adapted combinations of alleles prior to inversion mutation events.
