## Supplemental Tables S1 for "Genomics of Natural Populations: Gene Conversion Events Reveal Selected Genes within the Inversions of *Drosophila pseudoobscura*"

### Sheet: A_Gene_Conv_Estimates
Donor	Recipient	Region	Phi	Obs(N)	LowLim(N)	Expect(N)	UpLim(N)	Prob(UE)	Obs#(CT)	Exp#(CT)	Prob(TS)
CH	AR	1	0.999927	15318.4	12104.8	13695.7	15768.1	0.695	201	659.43	0.213
CH	AR	2	0.999859	7285.27	6072.1	7090.96	8520.68	0.686	165	524.82	0.211
CH	AR	3	0.999848	2091.8	6362.24	6579.3	6811.7	0.435	2215	3920.27	0.249
CH	AR	4	0.998843	318.64	837.14	864.31	893.31	0.132	602	693.36	0.021
CH	AR	5	0.999798	382.52	4246.32	4950.49	5934.64	0.038	377	392.03	0.092
CH	AR	6	0.997887	375.24	450.67	473.26	498.24	0.218	97	124.09	0.009
CH	AR	7	0.997912	218.17	471.6	478.92	486.48	0.237	805	1055.23	0.014
CH	AR	8	0.998826	240.02	840.88	851.81	863.03	0.232	2316	3014.83	0.032
CH	AR	9	0.9995	257.14	1901.32	1999.91	2109.28	0.077	385	417.18	0.039
CH	AR	10	0.995281	131.36	210.5	211.91	213.33	0.464	337	628.59	0.007
CH	AR	11	0.999133	274.93	1131.53	1153.39	1176.11	0.155	768	909.39	0.029
CH	AR	12	0.998633	437.81	692.64	731.54	775.07	0.257	170	228.85	0.018
CH	AR	13	0.997273	257.09	355.8	366.71	378.3	0.38	77	124.21	0.01
CH	AR	14	0.999904	3752.31	9782.63	10414.2	11132.9	0.025	766	785.69	0.166
CU	AR	1	0.999835	5167.95	5208.7	6061.13	7247.18	0.649	243	691.91	0.132
CU	AR	2	0.999628	659.09	2183.96	2688.23	3495.25	0.639	169	468.06	0.095
CU	AR	3	0.999829	390.68	5468.45	5847.76	6283.6	0.215	1893	2410.76	0.182
CU	AR	4	0.999363	192.3	1392.76	1569.87	1798.59	0.12	371	421.63	0.03
CU	AR	5	0.99963	231.93	2438.55	2702.52	3030.57	0.099	195	216.34	0.037
CU	AR	6	0.997121	220.81	335.48	347.34	360.06	0.426	57	99.26	0.007
CU	AR	7	0.99739	193.43	372.45	383.14	394.45	0.389	345	564.99	0.008
CU	AR	8	0.999272	162.25	1292.24	1373.61	1465.9	0.212	1286	1632.62	0.038
CU	AR	9	0.996291	121.96	263.11	269.61	276.45	0.543	271	593.18	0.01
CU	AR	10	0.994423	87.97	177.66	179.31	180.99	0.67	160	484.92	0.006
CU	AR	11	0.997074	156.93	339.12	341.76	344.45	0.519	530	1102.85	0.014
CU	AR	12	0.997232	200.13	356.74	361.27	365.92	0.54	144	313.24	0.016
CU	AR	13	0.997283	218.1	347.1	368.05	391.7	0.497	40	79.48	0.009
CU	AR	14	0.999788	1130.18	4441.94	4716.68	5027.63	0.082	782	851.55	0.108
PP	AR	1	0.999893	9640.45	9300.01	9346.64	9393.74	0.817	139	759.42	0.161
PP	AR	2	0.999743	1101.91	3412.78	3890.82	4524.6	0.608	152	387.98	0.082
PP	AR	3	0.998955	211.33	947.22	956.95	966.88	0.181	1474	1800.07	0.016
PP	AR	4	0.998866	283.43	868.93	881.85	895.17	0.168	404	485.58	0.014
PP	AR	5	0.999558	220.85	1999.91	2262.3	2603.94	0.093	192	211.73	0.022
PP	AR	6	0.997245	273.36	343.63	362.98	384.63	0.268	39	53.26	0.003
PP	AR	7	0.996763	215.53	305.06	308.93	312.89	0.303	391	561.31	0.005
PP	AR	8	0.999806	242.48	4811.36	5154.29	5549.86	0.038	1143	1187.83	0.074
PP	AR	9	0.997979	227.16	483.83	494.8	506.28	0.3	171	244.12	0.005
PP	AR	10	0.998788	230.35	767.03	825.08	892.64	0.171	301	363.31	0.015
PP	AR	11	0.999884	1764.36	7925	8621.39	9451.95	0.026	477	489.73	0.113
PP	AR	12	0.999904	9667.75	8334.43	10414.2	13876.9	0.4	44	73.33	0.077
PP	AR	13	0.999716	2790	2365.99	3520.93	6878.73	0.695	26	85.31	0.066
PP	AR	14	0.999911	9019.8	11169.9	11237.2	11305.4	0.263	254	344.59	0.075
ST	AR	1	0.999905	9994.88	8692.86	10525.2	13336.4	0.689	158	507.23	0.131
ST	AR	2	0.999868	10169.8	6388.89	7574.36	9300.01	0.754	115	467.19	0.209
ST	AR	3	0.999873	3779.23	7839.82	7872.93	7906.32	0.438	1218	2168.2	0.172
ST	AR	4	0.999733	763.84	3400.33	3744.91	4167.22	0.204	431	541.33	0.073
ST	AR	5	0.999887	586.02	7619.08	8848.74	10551.7	0.055	160	169.29	0.074
ST	AR	6	0.996951	189.63	309.37	327.97	348.97	0.516	54	111.64	0.006
ST	AR	7	0.999563	322.71	1992.54	2288.22	2686.93	0.098	340	377.06	0.026
ST	AR	8	0.999595	281.51	2361.99	2469.05	2586.28	0.111	862	969.85	0.031
ST	AR	9	0.99903	269.27	929.43	1030.92	1157.29	0.228	166	215.11	0.011
ST	AR	10	0.999494	362.11	1808.08	1976.35	2179.14	0.218	291	372.15	0.039
ST	AR	11	0.99983	1225.5	5457.78	5882.61	6379.17	0.121	518	589.28	0.101
ST	AR	12	0.999769	2313.13	3724.96	4328.49	5165.4	0.306	101	145.63	0.069
ST	AR	13	0.999648	2139.35	2136.68	2840.71	4236.67	0.51	60	122.56	0.083
ST	AR	14	0.999867	6339.46	6881.55	7520.04	8289.14	0.16	411	489.22	0.078
TL	AR	1	0.999933	18738.8	13015.7	14926.4	17494.5	0.739	167	639.64	0.225
TL	AR	2	0.999876	8545.7	6745.97	8065.97	10028.2	0.649	131	373.59	0.171
TL	AR	3	0.999851	3454.05	6694.82	6710.89	6727.03	0.462	1369	2544.76	0.165
TL	AR	4	0.99814	282.54	524.27	537.63	551.68	0.198	218	271.88	0.005
TL	AR	5	0.999534	291.72	1839.81	2145.97	2574.38	0.075	99	107.08	0.011
TL	AR	6	0.99765	329.04	388.34	425.54	470.61	0.242	27	35.61	0.002
TL	AR	7	0.998206	371.16	541.9	557.42	573.85	0.215	276	351.53	0.006
TL	AR	8	0.999827	304.22	5415.5	5781.26	6200.01	0.028	809	832.02	0.06
TL	AR	9	0.996743	213.79	297.69	307.03	316.98	0.378	144	231.52	0.003
TL	AR	10	0.996924	227.54	314.69	325.1	336.22	0.362	59	92.46	0.002
TL	AR	11	0.998147	323.63	531.56	539.67	548.02	0.278	339	469.54	0.007
TL	AR	12	0.998203	379.76	486.28	556.48	650.36	0.284	97	135.54	0.008
TL	AR	13	0.998902	741.03	790.04	910.77	1075.05	0.199	29	36.21	0.008
TL	AR	14	0.999915	3270.77	10817	11765.2	12895.6	0.024	506	518.41	0.123
AR	CH	1	0.999935	17920.3	12300	15377.8	20510	0.663	75	222.53	0.081
AR	CH	2	0.999891	8488.54	7646.86	9172.89	11459.9	0.612	68	175.31	0.091
AR	CH	3	0.999906	4873.09	10578.3	10638.7	10699.8	0.311	983	1425.69	0.147
AR	CH	4	0.999416	541.38	1401.14	1712.31	2201.16	0.07	354	380.64	0.022
AR	CH	5	0.999722	1002.98	3347.41	3597.17	3887.21	0.052	470	495.89	0.085
AR	CH	6	0.998975	861.12	898.72	975.59	1066.85	0.116	33	37.33	0.006
AR	CH	7	0.998971	243.86	945.78	971.8	999.3	0.129	432	495.87	0.014
AR	CH	8	0.99962	349.46	2502.57	2631.72	2774.93	0.085	1169	1278.04	0.042
AR	CH	9	0.998803	410.61	791.9	835.44	884.03	0.171	294	354.49	0.014
AR	CH	10	0.996216	163.92	252.05	264.27	277.73	0.402	197	329.43	0.004
AR	CH	11	0.998799	307.79	817.76	832.66	848.11	0.206	390	491.09	0.011
AR	CH	12	0.999266	450.8	1240.64	1362.45	1510.78	0.152	100	117.94	0.017
AR	CH	13	0.996784	209.54	303.21	310.94	319.08	0.425	54	93.89	0.007
AR	CH	14	0.999963	8750.31	23797.5	27016.5	31242.5	0.01	208	210.05	0.115
CU	CH	1	0.9998	4089.42	4951.95	5000.66	5050.34	0.802	269	1361.64	0.321
CU	CH	2	0.999711	592.46	3009.91	3459.93	4068.19	0.587	155	375.16	0.147
CU	CH	3	0.999752	522.73	3768.47	4032.02	4335.2	0.288	1888	2651.11	0.207
CU	CH	4	0.997129	188.28	343.48	348.31	353.29	0.594	371	914.66	0.022
CU	CH	5	0.9978	239.28	449.92	454.54	459.26	0.621	526	1388.27	0.06
CU	CH	6	0.998042	315.74	482.16	510.72	542.88	0.493	47	92.75	0.015
CU	CH	7	0.999866	685.8	6887.2	7463.17	8144.28	0.084	528	576.65	0.245
CU	CH	8	0.999883	445.59	8073.73	8546.72	9078.58	0.124	1212	1383.39	0.297
CU	CH	9	0.997062	164.53	322.88	340.37	359.86	0.561	259	589.34	0.019
CU	CH	10	0.999129	372.7	1088.86	1148.1	1214.16	0.304	277	398.19	0.046
CU	CH	11	0.997755	210.47	436.52	445.43	454.72	0.551	358	797.83	0.02
CU	CH	12	0.998152	316.43	514.18	541.13	571.06	0.526	72	151.89	0.017
CU	CH	13	0.998785	420.05	779.97	823.06	871.18	0.639	83	229.74	0.086
CU	CH	14	0.999601	1175.34	2267.19	2506.31	2801.81	0.213	489	620.98	0.063
PP	CH	1	0.999868	8462.38	6041.49	7574.36	10149.6	0.902	65	665.8	0.15
PP	CH	2	0.999644	790.35	2397.09	2808.84	3391.39	0.688	85	272.69	0.055
PP	CH	3	0.999175	243.72	1190.63	1212.14	1234.44	0.155	897	1061.54	0.016
PP	CH	4	0.997396	199.75	378.69	384.02	389.51	0.251	318	424.72	0.007
PP	CH	5	0.997467	256.38	389.45	394.79	400.27	0.348	681	1043.73	0.025
PP	CH	6	0.997451	297.86	357.63	392.31	434.44	0.257	14	18.84	0.001
PP	CH	7	0.996096	168.44	250.36	256.15	262.21	0.348	194	297.56	0.003
PP	CH	8	0.998196	219.67	541.78	554.33	567.47	0.296	587	834.06	0.007
PP	CH	9	0.997993	377.29	490.2	498.25	506.57	0.265	165	224.59	0.007
PP	CH	10	0.995918	157.11	241.54	244.98	248.51	0.421	97	167.62	0.003
PP	CH	11	0.997498	280.19	391.85	399.68	407.82	0.337	149	224.82	0.003
PP	CH	12	0.998931	739.43	856.85	935.45	1029.91	0.218	21	26.86	0.003
PP	CH	13	0.998571	525.85	513.39	699.78	1098.63	0.246	13	17.25	0.003
PP	CH	14	0.999929	6917.6	12113.5	14086.7	16827.7	0.02	152	155.13	0.056
ST	CH	1	0.999864	12071.1	5888.81	7351.98	9782.63	0.885	51	441.78	0.108
ST	CH	2	0.999834	5261.07	4291.95	6024.13	10100.7	0.841	44	277.01	0.133
ST	CH	3	0.999859	4266.52	6641.81	7090.96	7605.27	0.603	724	1824.76	0.176
ST	CH	4	0.999875	1447.48	6660.27	8000.58	10016.2	0.015	109	110.71	0.043
ST	CH	5	0.999913	9686.74	4925.78	11491.2	-34521	0.015	101	102.58	0.079
ST	CH	6	0.997675	342.38	404.08	430.11	459.73	0.233	21	27.37	0.003
ST	CH	7	0.997597	305.35	406.78	416.14	425.95	0.256	192	257.9	0.004
ST	CH	8	0.999948	1554.88	17623.1	19239.9	21183.3	0.012	448	453.36	0.155
ST	CH	9	0.999902	3365.5	8715.44	10205.1	12309	0.015	117	118.84	0.08
ST	CH	10	0.997245	264.8	342.46	362.98	386.12	0.332	61	91.25	0.002
ST	CH	11	0.997712	310.83	426.67	437.07	447.98	0.344	133	202.78	0.003
ST	CH	12	0.998981	808.6	877.47	981.35	1113.14	0.201	15	18.76	0.003
ST	CH	13	0.997322	241.71	282.77	373.42	549.59	0.384	7	11.37	0.001
ST	CH	14	0.999963	5479.38	23497.5	27016.5	31775	0.009	172	173.59	0.134
TL	CH	1	0.999901	14702	7832.5	10100.7	14218	0.828	85	495.47	0.157
TL	CH	2	0.9998	6309.91	3777.8	5000.66	7394.1	0.802	78	394.83	0.149
TL	CH	3	0.99987	4523.79	7049.25	7692.44	8464.79	0.392	932	1533.1	0.152
TL	CH	4	0.99819	255.7	536.1	552.48	569.9	0.208	312	393.78	0.01
TL	CH	5	0.998365	234.71	592.44	611.62	632.08	0.273	635	873.01	0.034
TL	CH	6	0.998286	426.84	527.42	583.43	652.76	0.284	25	34.91	0.004
TL	CH	7	0.999916	1030.43	10747.7	11907.2	13347	0.026	323	331.75	0.15
TL	CH	8	0.998701	229.3	753.76	769.81	786.55	0.212	779	988.4	0.013
TL	CH	9	0.998041	390.53	466.76	510.46	563.18	0.271	169	231.75	0.007
TL	CH	10	0.999472	887.12	1522.43	1894.02	2505.56	0.14	120	139.53	0.018
TL	CH	11	0.998185	354.23	533.9	550.96	569.14	0.372	175	278.88	0.006
TL	CH	12	0.997253	245.08	353.48	364.03	375.24	0.388	50	81.76	0.004
TL	CH	13	0.999594	1908.86	1892.74	2462.89	3524.63	0.231	56	72.82	0.055
TL	CH	14	0.999803	2872.7	4252.78	5076.31	6295.39	0.09	202	221.94	0.03
AR	PP	1	0.999905	11315	8172.05	10525.2	14781.7	0.791	87	416.36	0.099
AR	PP	2	0.999802	6371.48	3451.39	5050.34	9409.54	0.531	77	164.23	0.045
AR	PP	3	0.999742	294.37	3715.06	3875.54	4050.51	0.05	1247	1312.53	0.047
AR	PP	4	0.998741	231.65	740.32	794.26	856.68	0.184	292	357.8	0.009
AR	PP	5	0.996066	161.08	249	254.19	259.6	0.522	167	349.66	0.004
AR	PP	6	0.998096	431.36	496.37	525.21	557.6	0.198	44	54.85	0.004
AR	PP	7	0.996633	180.92	290.54	297	303.75	0.313	246	357.86	0.003
AR	PP	8	0.999579	197.08	2231.31	2375.37	2539.31	0.079	885	961.18	0.028
AR	PP	9	0.998689	136.03	712.89	762.77	820.16	0.212	222	281.64	0.01
AR	PP	10	0.998233	267.33	544.13	565.94	589.56	0.236	205	268.22	0.007
AR	PP	11	0.999939	2263.59	14729.8	16400	18497.5	0.014	296	300.14	0.132
AR	PP	12	0.999925	12744.8	8890.95	13336.4	26672.8	0.336	25	37.65	0.051
AR	PP	13	0.99981	4078.55	3817.34	5262.61	8469.06	0.58	20	47.61	0.055
AR	PP	14	0.999863	10793.1	7272.31	7300.79	7329.5	0.364	172	270.3	0.038
CH	PP	1	0.999855	7665.29	5839.62	6895.69	8418.07	0.914	89	1039.2	0.213
CH	PP	2	0.999815	4729.39	3322.22	5405.03	14488.1	0.498	64	127.43	0.049
CH	PP	3	0.999792	373.31	4420.87	4807.23	5267.57	0.043	472	493.14	0.029
CH	PP	4	0.998581	265.04	669.4	704.72	743.97	0.15	215	253	0.008
CH	PP	5	0.99956	354.04	1942.26	2272.72	2738.69	0.078	160	173.49	0.024
CH	PP	6	0.997845	370.61	414.18	464.04	527.54	0.224	36	46.39	0.004
CH	PP	7	0.997593	278.02	400.2	415.45	431.91	0.24	197	259.14	0.004
CH	PP	8	0.999515	215.76	1945.41	2061.84	2193.1	0.096	762	842.65	0.028
CH	PP	9	0.995691	143.43	229.46	232.07	234.74	0.458	182	335.79	0.005
CH	PP	10	0.995641	149.63	223.97	229.41	235.12	0.44	139	248.08	0.004
CH	PP	11	0.998521	246.72	643.54	676.12	712.17	0.224	348	448.24	0.011
CH	PP	12	0.996742	184.32	296.35	306.94	318.3	0.49	79	154.79	0.006
CH	PP	13	0.996608	193.62	271.09	294.81	323.09	0.46	42	77.79	0.007
CH	PP	14	0.999946	4000.53	16777.2	18517.9	20661.6	0.015	364	369.69	0.175
CU	PP	1	0.999736	2845.32	3395.51	3788.04	4283.18	0.783	222	1024.09	0.169
CU	PP	2	0.999559	726.28	1925.98	2267.5	2756.24	0.615	116	301.59	0.071
CU	PP	3	0.998111	233.94	523.37	529.38	535.53	0.418	594	1020.22	0.01
CU	PP	4	0.996901	187.38	314.36	322.68	331.45	0.43	210	368.39	0.008
CU	PP	5	0.995752	123.51	0	235.4	0	0.643	189	529.38	0.011
CU	PP	6	0.998148	384.89	512.33	539.96	570.75	0.336	46	69.26	0.011
CU	PP	7	0.997575	261.77	400.49	412.37	424.98	0.346	137	209.34	0.005
CU	PP	8	0.999582	226.5	2224.8	2392.3	2587.08	0.125	569	649.97	0.036
CU	PP	9	0.99942	174.12	1604.55	1724.1	1862.89	0.161	211	251.45	0.037
CU	PP	10	0.996742	180.5	299.44	306.94	314.82	0.538	121	262.18	0.008
CU	PP	11	0.998417	210.23	617.22	631.72	646.92	0.347	323	494.88	0.016
CU	PP	12	0.997207	202.03	327.61	358.04	394.69	0.546	63	138.62	0.01
CU	PP	13	0.997334	214.92	350.86	375.09	402.92	0.498	12	23.92	0.004
CU	PP	14	0.999807	1775.93	4747.37	5181.35	5702.66	0.077	420	455.27	0.088
ST	PP	1	0.999894	8605.21	7550.5	9436	12576.6	0.897	57	554.72	0.164
ST	PP	2	0.999796	3317.97	2157.84	4901.32	-18040	0.554	37	82.98	0.031
ST	PP	3	0.998889	406.18	870.1	900.11	932.27	0.199	159	198.59	0.002
ST	PP	4	0.997303	258.55	360.06	370.78	382.16	0.331	76	113.56	0.002
ST	PP	5	0.996117	160.16	251.59	257.53	263.76	0.498	62	123.45	0.002
ST	PP	6	0.997121	255.58	327.66	347.34	369.53	0.274	24	33.06	0.002
ST	PP	7	0.996119	167.49	246.02	257.67	270.47	0.331	82	122.59	0.001
ST	PP	8	0.998516	194.55	646.05	673.86	704.19	0.223	299	385.01	0.004
ST	PP	9	0.998572	243.35	655.28	700.28	751.9	0.225	82	105.8	0.005
ST	PP	10	0.997896	269.66	280	475.29	1570.9	0.276	74	102.25	0.003
ST	PP	11	0.999706	3028.46	2500.33	3401.02	5315.97	0.063	178	189.94	0.024
ST	PP	12	0.999978	134260	18850.8	45466.7	-110376	0.052	4	4.22	0.027
ST	PP	13	0.999187	85699.5	438.52	1230	-1528.26	0.799	2	9.96	0.004
ST	PP	14	0.999905	9103.02	8806.94	10525.2	13076.5	0.136	134	155.13	0.044
TL	PP	1	0.999896	9095.85	7028.58	9614.45	15210.5	0.736	62	234.68	0.067
TL	PP	2	0.999825	4975.1	4234.53	5714.31	8783.88	0.539	48	104.14	0.043
TL	PP	3	0.999825	633.74	5051.86	5714.31	6576.72	0.037	247	256.39	0.018
TL	PP	4	0.998755	424.18	760.84	803.2	850.56	0.153	207	244.36	0.009
TL	PP	5	0.999248	312.41	1220.25	1329.84	1461.05	0.142	180	209.85	0.017
TL	PP	6	0.999013	888.3	850.6	1013.18	1252.59	0.129	23	26.41	0.005
TL	PP	7	0.999187	551.46	1111.74	1230	1376.42	0.106	130	145.43	0.006
TL	PP	8	0.999523	303.18	2018.68	2096.37	2180.27	0.095	832	918.85	0.031
TL	PP	9	0.999404	315.97	1465.26	1677.89	1962.71	0.142	262	305.38	0.03
TL	PP	10	0.997945	370.41	464.46	486.62	511	0.287	44	61.75	0.002
TL	PP	11	0.999301	592.89	1284.43	1430.65	1614.44	0.126	161	184.25	0.009
TL	PP	12	0.997568	279.42	384.89	411.19	441.34	0.368	33	52.19	0.003
TL	PP	13	0.998361	445.5	498.54	610.12	786.08	0.293	14	19.8	0.003
TL	PP	14	0.999709	4328.3	3159.55	3436.55	3766.78	0.088	163	178.82	0.016
AR	ST	1	0.999927	13139.3	11103.4	13695.7	17867.1	0.613	62	160.4	0.054
AR	ST	2	0.999883	15996.3	6024.13	8546.72	14704	0.723	39	140.79	0.071
AR	ST	3	0.999848	5801.24	6061.13	6579.3	7194.35	0.49	545	1068.1	0.071
AR	ST	4	0.999874	1521.91	7136.2	7936.24	8938.31	0.105	310	346.32	0.099
AR	ST	5	0.99994	914.66	14463.1	16660.6	19645.5	0.03	169	174.18	0.144
AR	ST	6	0.998648	543.22	698.29	739.64	786.19	0.299	46	65.58	0.008
AR	ST	7	0.999395	403.7	1542.73	1652.93	1780.08	0.132	261	300.78	0.015
AR	ST	8	0.999857	467.8	6553.6	6993.42	7496.52	0.042	922	961.95	0.088
AR	ST	9	0.998088	219.94	511.75	523.01	534.78	0.383	206	333.74	0.009
AR	ST	10	0.99989	961.7	8180.02	9093.34	10236.2	0.055	275	290.86	0.14
AR	ST	11	0.999918	4096.58	10775.4	12192.7	14039.5	0.061	224	238.62	0.085
AR	ST	12	0.999949	19253.6	14834	19599.5	28876.5	0.083	34	37.08	0.08
AR	ST	13	0.999895	9033.22	7203.61	9521.69	14039.5	0.214	27	34.36	0.078
AR	ST	14	0.999912	12924.9	10362.7	11366.7	12586.1	0.11	195	219.19	0.053
CH	ST	1	0.999885	17568.7	4669.42	8697.36	63310.2	0.832	43	255.43	0.074
CH	ST	2	0.999856	5927.41	6918.44	6944.21	6970.18	0.812	39	207.96	0.115
CH	ST	3	0.99988	2729.81	7710.12	8334.43	9068.77	0.555	797	1793.02	0.204
CH	ST	4	0.999067	351.73	0	1071.82	0	0.107	284	318.09	0.017
CH	ST	5	0.999653	1425.71	2500.33	2881.69	3400.33	0.06	143	152.05	0.029
CH	ST	6	0.993355	89.24	147.61	150.49	153.48	0.494	59	116.54	0.004
CH	ST	7	0.998169	263.63	521.36	546.15	573.42	0.204	254	319.24	0.007
CH	ST	8	0.999628	661.52	2548.57	2688.23	2844.08	0.08	828	900.27	0.043
CH	ST	9	0.998613	408.1	693.33	720.98	750.93	0.19	222	274	0.013
CH	ST	10	0.997229	155.75	355.62	360.88	366.3	0.333	336	503.71	0.013
CH	ST	11	0.999295	311.1	1361.01	1418.43	1480.91	0.13	345	396.67	0.022
CH	ST	12	0.998627	374.9	674.6	728.34	791.38	0.256	100	134.47	0.015
CH	ST	13	0.998159	300.79	505.14	543.18	587.42	0.292	29	40.96	0.007
CH	ST	14	0.999924	4746.09	13066.4	13158.6	13252.1	0.019	307	312.86	0.118
CU	ST	1	0.999784	3734.74	3305.86	4629.47	7720.76	0.845	43	278.07	0.066
CU	ST	2	0.998998	288.94	925.74	997.99	1082.47	0.952	72	1510.24	0.186
CU	ST	3	0.99947	289.05	1795.12	1886.78	1988.29	0.638	590	1630.54	0.065
CU	ST	4	0.995559	122.27	221.09	225.17	229.41	0.555	219	492.47	0.008
CU	ST	5	0.995095	108.35	201.68	203.87	206.12	0.662	147	434.67	0.009
CU	ST	6	0.996529	157.58	272.69	288.1	305.35	0.528	31	65.7	0.007
CU	ST	7	0.998204	240.4	519.29	556.79	600.13	0.312	136	197.56	0.007
CU	ST	8	0.999204	303	1194.7	1256.25	1324.48	0.25	680	906.4	0.031
CU	ST	9	0.994821	93.41	186.04	193.09	200.69	0.701	164	548.94	0.011
CU	ST	10	0.997317	138.22	363.49	372.72	382.43	0.522	209	436.81	0.018
CU	ST	11	0.99775	217.89	437.17	444.44	451.96	0.519	204	423.85	0.011
CU	ST	12	0.997102	189.85	302.21	345.07	402.09	0.578	59	139.92	0.011
CU	ST	13	0.995593	104.75	211	226.91	245.42	0.692	16	51.89	0.006
CU	ST	14	0.999403	574.82	1597.37	1675.04	1760.65	0.253	439	587.52	0.043
PP	ST	1	0.999862	6662.99	5583.1	7247.18	10324.4	0.929	86	1215.72	0.277
PP	ST	2	0.999363	1094.32	1434.93	1569.87	1732.83	0.847	96	626.11	0.074
PP	ST	3	0.999517	232.35	1893.38	2070.49	2284.17	0.095	828	914.78	0.024
PP	ST	4	0.997903	217.81	465.58	476.87	488.72	0.273	207	284.75	0.006
PP	ST	5	0.997121	244.34	340.64	347.34	354.31	0.412	114	194.03	0.004
PP	ST	6	0.997689	345.11	409.68	432.71	458.49	0.23	27	35.05	0.003
PP	ST	7	0.996283	179.97	264.55	269.03	273.67	0.321	148	217.86	0.002
PP	ST	8	0.998498	251.99	657.23	665.79	674.57	0.226	663	856.19	0.01
PP	ST	9	0.996922	224.15	315.95	324.89	334.35	0.402	105	175.59	0.004
PP	ST	10	0.999828	517.87	5008.12	5813.31	6927.01	0.028	175	180.05	0.071
PP	ST	11	0.999806	4369.38	4469.16	5154.29	6087.52	0.042	174	181.66	0.035
PP	ST	12	0.999951	28364	14525.7	20410.2	34309.2	0.111	28	31.49	0.091
PP	ST	13	0.999876	7461.76	5757.45	8065.97	13464.9	0.291	25	35.27	0.087
PP	ST	14	0.999876	7188.35	7108.99	8065.97	9320.68	0.172	223	269.4	0.059
TL	ST	1	0.999903	9453.78	7078.99	10311.8	18978.8	0.796	46	225.12	0.077
TL	ST	2	0.999928	22687.3	9478.65	13888.4	25970.9	0.635	24	65.7	0.073
TL	ST	3	0.999835	3090.53	6041.49	6061.13	6080.9	0.604	399	1007.7	0.083
TL	ST	4	0.997793	250	428.3	453.11	480.97	0.23	128	166.13	0.004
TL	ST	5	0.996279	183.81	261.85	268.75	276.02	0.418	75	128.83	0.002
TL	ST	6	0.996389	185.27	259.36	276.93	297.05	0.345	11	16.81	0.001
TL	ST	7	0.9977	322.22	390.71	434.78	490.05	0.263	89	120.72	0.002
TL	ST	8	0.99947	307.03	1715.46	1886.78	2096.1	0.079	506	549.16	0.018
TL	ST	9	0.995992	161.1	245.52	249.5	253.62	0.445	79	142.43	0.002
TL	ST	10	0.997707	320.8	418.07	436.11	455.78	0.308	89	128.63	0.004
TL	ST	11	0.998664	413.2	707.84	748.52	794.15	0.222	169	217.1	0.006
TL	ST	12	0.998274	437.8	542.48	579.38	621.68	0.272	54	74.22	0.006
TL	ST	13	0.997608	270.67	380.88	418.06	463.28	0.376	12	19.23	0.003
TL	ST	14	0.999858	2291.03	6184.01	7043.33	8180.02	0.038	292	303.56	0.061
AR	TL	1	0.99991	14060.2	8564.17	11110.7	15812.6	0.809	73	381.41	0.1
AR	TL	2	0.999882	11852.1	8435	8473.34	8512.03	0.635	55	150.76	0.072
AR	TL	3	0.999803	2022.08	4811.36	5076.31	5372.15	0.544	1138	2494.09	0.122
AR	TL	4	0.997359	161.97	373.55	378.64	383.87	0.264	363	493.38	0.006
AR	TL	5	0.993908	92.09	161.34	164.15	167.05	0.57	250	581.13	0.005
AR	TL	6	0.998757	287.38	721.04	804.51	909.83	0.14	66	76.77	0.01
AR	TL	7	0.997046	156.2	334.29	338.52	342.87	0.319	359	527.19	0.005
AR	TL	8	0.996938	134.05	325.15	326.58	328.03	0.36	984	1538.62	0.006
AR	TL	9	0.997769	124.73	437.39	448.23	459.62	0.286	269	376.76	0.008
AR	TL	10	0.997984	132.38	454.67	496.03	545.67	0.263	164	222.57	0.006
AR	TL	11	0.99854	278.21	667.06	684.92	703.77	0.23	399	517.95	0.01
AR	TL	12	0.998065	311.82	496.72	516.79	538.56	0.301	106	151.64	0.008
AR	TL	13	0.999292	509.7	1257	1412.46	1611.8	0.136	56	64.8	0.021
AR	TL	14	0.999863	3343.36	6592.23	7300.79	8180.02	0.038	334	347.25	0.051
CH	TL	1	0.999912	15500.9	9927.35	11366.7	13294.1	0.804	90	458.39	0.164
CH	TL	2	0.999802	4322.88	3804.36	5050.34	7509.94	0.8	77	385.52	0.147
CH	TL	3	0.999834	4605.41	5527.91	6024.13	6618.23	0.46	765	1416.64	0.11
CH	TL	4	0.997375	221.56	374.74	380.95	387.38	0.281	227	315.59	0.006
CH	TL	5	0.996446	178.24	276.28	281.37	286.66	0.471	152	287.53	0.005
CH	TL	6	0.99803	362.89	484.29	507.62	533.3	0.316	71	103.74	0.011
CH	TL	7	0.999798	752.41	4354.33	4950.49	5735.8	0.062	297	316.54	0.06
CH	TL	8	0.999262	256.23	1264.3	1354.97	1459.65	0.129	668	767.37	0.017
CH	TL	9	0.996459	157.72	268.07	282.41	298.37	0.417	190	325.76	0.006
CH	TL	10	0.998465	345.31	623.32	651.47	682.28	0.337	193	290.96	0.013
CH	TL	11	0.997877	232.57	466.03	471.03	476.14	0.415	290	495.35	0.009
CH	TL	12	0.99693	213.04	315.65	325.73	336.48	0.419	71	122.14	0.006
CH	TL	13	0.999615	1582.29	2280.75	2597.49	3016.4	0.221	68	87.3	0.069
CH	TL	14	0.999851	4295.13	6032.8	6710.89	7560.71	0.069	354	380.28	0.069
CU	TL	1	0.999803	4153.42	3131.83	5076.31	13389.6	0.759	269	1115.97	0.267
CU	TL	2	0.999194	655.54	1149.91	1240.73	1347.13	0.839	122	758.08	0.106
CU	TL	3	0.999657	537.07	2663.47	2915.24	3219.58	0.372	1599	2545.53	0.143
CU	TL	4	0.998453	389.43	597.08	646.42	704.66	0.32	215	316.07	0.014
CU	TL	5	0.999659	286.17	2585.09	2932.57	3387.97	0.136	173	200.15	0.056
CU	TL	6	0.999862	1385.88	5827.45	7247.18	9581.51	0.12	75	85.27	0.198
CU	TL	7	0.999314	498.79	1391.72	1457.75	1530.35	0.303	319	457.82	0.038
CU	TL	8	0.999821	424.1	5154.29	5586.82	6098.59	0.055	538	569.57	0.08
CU	TL	9	0.998326	210.91	568.6	597.37	629.21	0.421	219	378.17	0.021
CU	TL	10	0.999852	1381.2	6147.75	6756.83	7499.87	0.21	337	426.79	0.292
CU	TL	11	0.999877	756.16	7496.52	8128.5	8876.83	0.128	574	658.47	0.298
CU	TL	12	0.998293	372.19	482.19	585.82	746.18	0.435	75	132.84	0.016
CU	TL	13	0.999327	660.99	1305.82	1485.89	1723.57	0.422	77	133.3	0.091
CU	TL	14	0.999777	2603.13	4200.6	4484.69	4809.98	0.276	565	780.7	0.142
PP	TL	1	0.999879	7539.57	6369.48	8264.64	11765.2	0.915	75	877.25	0.216
PP	TL	2	0.999444	1236.78	1576.21	1798.59	2094.01	0.84	82	513.66	0.066
PP	TL	3	0.999019	168	1003.96	1019.4	1035.31	0.182	1054	1288.39	0.016
PP	TL	4	0.998414	375.9	613.79	630.51	648.17	0.189	229	282.26	0.008
PP	TL	5	0.998319	318.42	569.51	594.87	622.6	0.28	186	258.26	0.009
PP	TL	6	0.997499	296.88	379.51	399.84	422.46	0.283	33	46.05	0.004
PP	TL	7	0.998243	260.78	547.54	569.14	592.52	0.21	203	256.8	0.005
PP	TL	8	0.999596	324.64	2265.35	2475.25	2728	0.081	731	795.38	0.031
PP	TL	9	0.99923	331.66	1219.45	1298.75	1389.07	0.178	251	305.3	0.023
PP	TL	10	0.996122	166.45	251.91	257.87	264.11	0.45	96	174.63	0.003
PP	TL	11	0.999073	486.63	997.99	1078.78	1173.81	0.162	161	192.18	0.007
PP	TL	12	0.997827	329.69	404.45	460.19	533.76	0.339	16	24.21	0.001
PP	TL	13	0.997499	266.4	365.89	399.84	440.73	0.398	10	16.61	0.002
PP	TL	14	0.999815	7584.19	4273.36	5405.03	7351.98	0.058	139	147.51	0.02
ST	TL	1	0.999902	9109.15	8435	10205.1	12915.5	0.798	60	297.01	0.101
ST	TL	2	0.999892	14528.6	9213.19	9258.95	9305.17	0.745	38	149.25	0.11
ST	TL	3	0.999492	1728.99	1866.83	1968.46	2081.8	0.874	682	5402.52	0.145
ST	TL	4	0.995163	127.61	204.27	206.74	209.28	0.413	100	170.47	0.002
ST	TL	5	0.995639	144.66	223.74	229.31	235.16	0.463	59	109.8	0.002
ST	TL	6	0.996742	212.9	294.82	306.94	320.1	0.32	30	44.14	0.003
ST	TL	7	0.996003	161.24	246.31	250.19	254.19	0.396	124	205.18	0.002
ST	TL	8	0.996271	174.51	265.29	268.17	271.11	0.403	293	490.92	0.002
ST	TL	9	0.996241	178.15	253.65	266.03	279.67	0.427	78	136.19	0.002
ST	TL	10	0.996253	183.03	259.27	266.88	274.95	0.435	39	69.05	0.001
ST	TL	11	0.997549	283.28	392.3	408	425	0.355	109	168.93	0.003
ST	TL	12	0.998823	695.67	664.39	849.61	1178.01	0.199	15	18.73	0.002
ST	TL	13	0.998818	647.67	715.11	846.01	1035.57	0.219	6	7.68	0.002
ST	TL	14	0.999833	3040.92	5208.7	5987.59	7040.38	0.045	169	176.88	0.03

### Sheet: Arrowhead
Don	Rec	Reg	Exp#(CT)	Phi	Exp#(CT)
CH	AR	1	659.43	0.999927	659
CH	AR	2	524.82	0.999859	525
CH	AR	3	3920.27	0.999848	3920
CH	AR	4	693.36	0.998843	693
CH	AR	5	392.03	0.999798	392
CH	AR	6	124.09	0.997887	124
CH	AR	7	1055.23	0.997912	1055
CH	AR	8	3014.83	0.998826	3015
CH	AR	9	417.18	0.9995	417
CH	AR	10	628.59	0.995281	629
CH	AR	11	909.39	0.999133	909
CH	AR	12	228.85	0.998633	229
CH	AR	13	124.21	0.997273	124
CH	AR	14	785.69	0.999904	786
CU	AR	1	691.91	0.999835	692
CU	AR	2	468.06	0.999628	468
CU	AR	3	2410.76	0.999829	2411
CU	AR	4	421.63	0.999363	422
CU	AR	5	216.34	0.99963	216
CU	AR	6	99.26	0.997121	99
CU	AR	7	564.99	0.99739	565
CU	AR	8	1632.62	0.999272	1633
CU	AR	9	593.18	0.996291	593
CU	AR	10	484.92	0.994423	485
CU	AR	11	1102.85	0.997074	1103
CU	AR	12	313.24	0.997232	313
CU	AR	13	79.48	0.997283	79
CU	AR	14	851.55	0.999788	852
PP	AR	1	759.42	0.999893	759
PP	AR	2	387.98	0.999743	388
PP	AR	3	1800.07	0.998955	1800
PP	AR	4	485.58	0.998866	486
PP	AR	5	211.73	0.999558	212
PP	AR	6	53.26	0.997245	53
PP	AR	7	561.31	0.996763	561
PP	AR	8	1187.83	0.999806	1188
PP	AR	9	244.12	0.997979	244
PP	AR	10	363.31	0.998788	363
PP	AR	11	489.73	0.999884	490
PP	AR	12	73.33	0.999904	73
PP	AR	13	85.31	0.999716	85
PP	AR	14	344.59	0.999911	345
ST	AR	1	507.23	0.999905	507
ST	AR	2	467.19	0.999868	467
ST	AR	3	2168.2	0.999873	2168
ST	AR	4	541.33	0.999733	541
ST	AR	5	169.29	0.999887	169
ST	AR	6	111.64	0.996951	112
ST	AR	7	377.06	0.999563	377
ST	AR	8	969.85	0.999595	970
ST	AR	9	215.11	0.99903	215
ST	AR	10	372.15	0.999494	372
ST	AR	11	589.28	0.99983	589
ST	AR	12	145.63	0.999769	146
ST	AR	13	122.56	0.999648	123
ST	AR	14	489.22	0.999867	489
TL	AR	1	639.64	0.999933	640
TL	AR	2	373.59	0.999876	374
TL	AR	3	2544.76	0.999851	2545
TL	AR	4	271.88	0.99814	272
TL	AR	5	107.08	0.999534	107
TL	AR	6	35.61	0.99765	36
TL	AR	7	351.53	0.998206	352
TL	AR	8	832.02	0.999827	832
TL	AR	9	231.52	0.996743	232
TL	AR	10	92.46	0.996924	92
TL	AR	11	469.54	0.998147	470
TL	AR	12	135.54	0.998203	136
TL	AR	13	36.21	0.998902	36
TL	AR	14	518.41	0.999915	518

### Sheet: Chiricahua
Don	Rec	Reg	Exp#(CT)	Phi	Exp#(CT)
AR	CH	1	222.53	0.999935	223
AR	CH	2	175.31	0.999891	175
AR	CH	3	1425.69	0.999906	1426
AR	CH	4	380.64	0.999416	381
AR	CH	5	495.89	0.999722	496
AR	CH	6	37.33	0.998975	37
AR	CH	7	495.87	0.998971	496
AR	CH	8	1278.04	0.99962	1278
AR	CH	9	354.49	0.998803	354
AR	CH	10	329.43	0.996216	329
AR	CH	11	491.09	0.998799	491
AR	CH	12	117.94	0.999266	118
AR	CH	13	93.89	0.996784	94
AR	CH	14	210.05	0.999963	210
CU	CH	1	1361.64	0.9998	1362
CU	CH	2	375.16	0.999711	375
CU	CH	3	2651.11	0.999752	2651
CU	CH	4	914.66	0.997129	915
CU	CH	5	1388.27	0.9978	1388
CU	CH	6	92.75	0.998042	93
CU	CH	7	576.65	0.999866	577
CU	CH	8	1383.39	0.999883	1383
CU	CH	9	589.34	0.997062	589
CU	CH	10	398.19	0.999129	398
CU	CH	11	797.83	0.997755	798
CU	CH	12	151.89	0.998152	152
CU	CH	13	229.74	0.998785	230
CU	CH	14	620.98	0.999601	621
PP	CH	1	665.8	0.999868	666
PP	CH	2	272.69	0.999644	273
PP	CH	3	1061.54	0.999175	1062
PP	CH	4	424.72	0.997396	425
PP	CH	5	1043.73	0.997467	1044
PP	CH	6	18.84	0.997451	19
PP	CH	7	297.56	0.996096	298
PP	CH	8	834.06	0.998196	834
PP	CH	9	224.59	0.997993	225
PP	CH	10	167.62	0.995918	168
PP	CH	11	224.82	0.997498	225
PP	CH	12	26.86	0.998931	27
PP	CH	13	17.25	0.998571	17
PP	CH	14	155.13	0.999929	155
ST	CH	1	441.78	0.999864	442
ST	CH	2	277.01	0.999834	277
ST	CH	3	1824.76	0.999859	1825
ST	CH	4	110.71	0.999875	111
ST	CH	5	102.58	0.999913	103
ST	CH	6	27.37	0.997675	27
ST	CH	7	257.9	0.997597	258
ST	CH	8	453.36	0.999948	453
ST	CH	9	118.84	0.999902	119
ST	CH	10	91.25	0.997245	91
ST	CH	11	202.78	0.997712	203
ST	CH	12	18.76	0.998981	19
ST	CH	13	11.37	0.997322	11
ST	CH	14	173.59	0.999963	174
TL	CH	1	495.47	0.999901	495
TL	CH	2	394.83	0.9998	395
TL	CH	3	1533.1	0.99987	1533
TL	CH	4	393.78	0.99819	394
TL	CH	5	873.01	0.998365	873
TL	CH	6	34.91	0.998286	35
TL	CH	7	331.75	0.999916	332
TL	CH	8	988.4	0.998701	988
TL	CH	9	231.75	0.998041	232
TL	CH	10	139.53	0.999472	140
TL	CH	11	278.88	0.998185	279
TL	CH	12	81.76	0.997253	82
TL	CH	13	72.82	0.999594	73
TL	CH	14	221.94	0.999803	222

### Sheet: Pikes Peak
Don	Rec	Reg	Exp#(CT)	Phi	Exp#(CT)
AR	PP	1	416.36	0.999905	416
AR	PP	2	164.23	0.999802	164
AR	PP	3	1312.53	0.999742	1313
AR	PP	4	357.8	0.998741	358
AR	PP	5	349.66	0.996066	350
AR	PP	6	54.85	0.998096	55
AR	PP	7	357.86	0.996633	358
AR	PP	8	961.18	0.999579	961
AR	PP	9	281.64	0.998689	282
AR	PP	10	268.22	0.998233	268
AR	PP	11	300.14	0.999939	300
AR	PP	12	37.65	0.999925	38
AR	PP	13	47.61	0.99981	48
AR	PP	14	270.3	0.999863	270
CH	PP	1	1039.2	0.999855	1039
CH	PP	2	127.43	0.999815	127
CH	PP	3	493.14	0.999792	493
CH	PP	4	253	0.998581	253
CH	PP	5	173.49	0.99956	173
CH	PP	6	46.39	0.997845	46
CH	PP	7	259.14	0.997593	259
CH	PP	8	842.65	0.999515	843
CH	PP	9	335.79	0.995691	336
CH	PP	10	248.08	0.995641	248
CH	PP	11	448.24	0.998521	448
CH	PP	12	154.79	0.996742	155
CH	PP	13	77.79	0.996608	78
CH	PP	14	369.69	0.999946	370
CU	PP	1	1024.09	0.999736	1024
CU	PP	2	301.59	0.999559	302
CU	PP	3	1020.22	0.998111	1020
CU	PP	4	368.39	0.996901	368
CU	PP	5	529.38	0.995752	529
CU	PP	6	69.26	0.998148	69
CU	PP	7	209.34	0.997575	209
CU	PP	8	649.97	0.999582	650
CU	PP	9	251.45	0.99942	251
CU	PP	10	262.18	0.996742	262
CU	PP	11	494.88	0.998417	495
CU	PP	12	138.62	0.997207	139
CU	PP	13	23.92	0.997334	24
CU	PP	14	455.27	0.999807	455
ST	PP	1	554.72	0.999894	555
ST	PP	2	82.98	0.999796	83
ST	PP	3	198.59	0.998889	199
ST	PP	4	113.56	0.997303	114
ST	PP	5	123.45	0.996117	123
ST	PP	6	33.06	0.997121	33
ST	PP	7	122.59	0.996119	123
ST	PP	8	385.01	0.998516	385
ST	PP	9	105.8	0.998572	106
ST	PP	10	102.25	0.997896	102
ST	PP	11	189.94	0.999706	190
ST	PP	12	4.22	0.999978	4
ST	PP	13	9.96	0.999187	10
ST	PP	14	155.13	0.999905	155
TL	PP	1	234.68	0.999896	235
TL	PP	2	104.14	0.999825	104
TL	PP	3	256.39	0.999825	256
TL	PP	4	244.36	0.998755	244
TL	PP	5	209.85	0.999248	210
TL	PP	6	26.41	0.999013	26
TL	PP	7	145.43	0.999187	145
TL	PP	8	918.85	0.999523	919
TL	PP	9	305.38	0.999404	305
TL	PP	10	61.75	0.997945	62
TL	PP	11	184.25	0.999301	184
TL	PP	12	52.19	0.997568	52
TL	PP	13	19.8	0.998361	20
TL	PP	14	178.82	0.999709	179

### Sheet: Standard
Don	Rec	Reg	Exp#(CT)	Phi	Exp#(CT)
AR	ST	1	160.4	0.999927	160
AR	ST	2	140.79	0.999883	141
AR	ST	3	1068.1	0.999848	1068
AR	ST	4	346.32	0.999874	346
AR	ST	5	174.18	0.99994	174
AR	ST	6	65.58	0.998648	66
AR	ST	7	300.78	0.999395	301
AR	ST	8	961.95	0.999857	962
AR	ST	9	333.74	0.998088	334
AR	ST	10	290.86	0.99989	291
AR	ST	11	238.62	0.999918	239
AR	ST	12	37.08	0.999949	37
AR	ST	13	34.36	0.999895	34
AR	ST	14	219.19	0.999912	219
CH	ST	1	255.43	0.999885	255
CH	ST	2	207.96	0.999856	208
CH	ST	3	1793.02	0.99988	1793
CH	ST	4	318.09	0.999067	318
CH	ST	5	152.05	0.999653	152
CH	ST	6	116.54	0.993355	117
CH	ST	7	319.24	0.998169	319
CH	ST	8	900.27	0.999628	900
CH	ST	9	274	0.998613	274
CH	ST	10	503.71	0.997229	504
CH	ST	11	396.67	0.999295	397
CH	ST	12	134.47	0.998627	134
CH	ST	13	40.96	0.998159	41
CH	ST	14	312.86	0.999924	313
CU	ST	1	278.07	0.999784	278
CU	ST	2	1510.24	0.998998	1510
CU	ST	3	1630.54	0.99947	1631
CU	ST	4	492.47	0.995559	492
CU	ST	5	434.67	0.995095	435
CU	ST	6	65.7	0.996529	66
CU	ST	7	197.56	0.998204	198
CU	ST	8	906.4	0.999204	906
CU	ST	9	548.94	0.994821	549
CU	ST	10	436.81	0.997317	437
CU	ST	11	423.85	0.99775	424
CU	ST	12	139.92	0.997102	140
CU	ST	13	51.89	0.995593	52
CU	ST	14	587.52	0.999403	588
PP	ST	1	1215.72	0.999862	1216
PP	ST	2	626.11	0.999363	626
PP	ST	3	914.78	0.999517	915
PP	ST	4	284.75	0.997903	285
PP	ST	5	194.03	0.997121	194
PP	ST	6	35.05	0.997689	35
PP	ST	7	217.86	0.996283	218
PP	ST	8	856.19	0.998498	856
PP	ST	9	175.59	0.996922	176
PP	ST	10	180.05	0.999828	180
PP	ST	11	181.66	0.999806	182
PP	ST	12	31.49	0.999951	31
PP	ST	13	35.27	0.999876	35
PP	ST	14	269.4	0.999876	269
TL	ST	1	225.12	0.999903	225
TL	ST	2	65.7	0.999928	66
TL	ST	3	1007.7	0.999835	1008
TL	ST	4	166.13	0.997793	166
TL	ST	5	128.83	0.996279	129
TL	ST	6	16.81	0.996389	17
TL	ST	7	120.72	0.9977	121
TL	ST	8	549.16	0.99947	549
TL	ST	9	142.43	0.995992	142
TL	ST	10	128.63	0.997707	129
TL	ST	11	217.1	0.998664	217
TL	ST	12	74.22	0.998274	74
TL	ST	13	19.23	0.997608	19
TL	ST	14	303.56	0.999858	304

### Sheet: Tree Line
Don	Rec	Reg	Exp#(CT)	Phi	Exp#(CT)
AR	TL	1	381.41	0.99991	381
AR	TL	2	150.76	0.999882	151
AR	TL	3	2494.09	0.999803	2494
AR	TL	4	493.38	0.997359	493
AR	TL	5	581.13	0.993908	581
AR	TL	6	76.77	0.998757	77
AR	TL	7	527.19	0.997046	527
AR	TL	8	1538.62	0.996938	1539
AR	TL	9	376.76	0.997769	377
AR	TL	10	222.57	0.997984	223
AR	TL	11	517.95	0.99854	518
AR	TL	12	151.64	0.998065	152
AR	TL	13	64.8	0.999292	65
AR	TL	14	347.25	0.999863	347
CH	TL	1	458.39	0.999912	458
CH	TL	2	385.52	0.999802	386
CH	TL	3	1416.64	0.999834	1417
CH	TL	4	315.59	0.997375	316
CH	TL	5	287.53	0.996446	288
CH	TL	6	103.74	0.99803	104
CH	TL	7	316.54	0.999798	317
CH	TL	8	767.37	0.999262	767
CH	TL	9	325.76	0.996459	326
CH	TL	10	290.96	0.998465	291
CH	TL	11	495.35	0.997877	495
CH	TL	12	122.14	0.99693	122
CH	TL	13	87.3	0.999615	87
CH	TL	14	380.28	0.999851	380
CU	TL	1	1115.97	0.999803	1116
CU	TL	2	758.08	0.999194	758
CU	TL	3	2545.53	0.999657	2546
CU	TL	4	316.07	0.998453	316
CU	TL	5	200.15	0.999659	200
CU	TL	6	85.27	0.999862	85
CU	TL	7	457.82	0.999314	458
CU	TL	8	569.57	0.999821	570
CU	TL	9	378.17	0.998326	378
CU	TL	10	426.79	0.999852	427
CU	TL	11	658.47	0.999877	658
CU	TL	12	132.84	0.998293	133
CU	TL	13	133.3	0.999327	133
CU	TL	14	780.7	0.999777	781
PP	TL	1	877.25	0.999879	877
PP	TL	2	513.66	0.999444	514
PP	TL	3	1288.39	0.999019	1288
PP	TL	4	282.26	0.998414	282
PP	TL	5	258.26	0.998319	258
PP	TL	6	46.05	0.997499	46
PP	TL	7	256.8	0.998243	257
PP	TL	8	795.38	0.999596	795
PP	TL	9	305.3	0.99923	305
PP	TL	10	174.63	0.996122	175
PP	TL	11	192.18	0.999073	192
PP	TL	12	24.21	0.997827	24
PP	TL	13	16.61	0.997499	17
PP	TL	14	147.51	0.999815	148
ST	TL	1	297.01	0.999902	297
ST	TL	2	149.25	0.999892	149
ST	TL	3	5402.52	0.999492	5403
ST	TL	4	170.47	0.995163	170
ST	TL	5	109.8	0.995639	110
ST	TL	6	44.14	0.996742	44
ST	TL	7	205.18	0.996003	205
ST	TL	8	490.92	0.996271	491
ST	TL	9	136.19	0.996241	136
ST	TL	10	69.05	0.996253	69
ST	TL	11	168.93	0.997549	169
ST	TL	12	18.73	0.998823	19
ST	TL	13	7.68	0.998818	8
ST	TL	14	176.88	0.999833	177
